# Cell-preferential PGRL1 paralogs provide distinct modes of photoprotection in C_4_ photosynthesis

**DOI:** 10.1101/2024.11.28.625945

**Authors:** Samuel J. Nix, Craig J. Morton, Russell Woodford, Robert T. Furbank, Maria Ermakova

## Abstract

The PGR5-PGRL1 pathway protects plants from photodamage by regulating electron flow to maintain Photosystem I in an oxidised state. Grasses possess two PGRL1 paralogs, but their functional roles have remained unknown. Here, we show that the ancestral PGRL1 paralog, PGRL1α, which is conserved across algae and land plants, is enriched in the mesophyll cells of grasses that perform the NADP-ME subtype of C_4_ photosynthesis. In contrast, the grass-specific paralog PGRL1β is enriched in bundle sheath cells. To investigate the functional significance of this cell-specific expression, we generated gene-edited lines of the NADP-ME C_4_ grass *Setaria viridis* lacking either PGRL1 paralog. We found that PGRL1β in bundle sheath cells was required for rapid photoprotection, enabling Photosystem I oxidation five seconds faster during transitions from darkness to high light. In contrast, PGRL1α in mesophyll cells was essential for maintaining Photosystem I oxidation under steady-state high-light conditions. We propose that these complementary functions arise from structural differences within the lumen-facing regions of the two paralogs, providing a mechanistic basis for their distinct roles in regulating photoprotection. The conservation of this dual PGRL1 system across grasses suggests that functional specialisation of the paralogs expands the dynamic range of protective responses, enhancing photosynthetic performance under fluctuating and high-light stress conditions.
