## Supplemental file 1 for "Cell-preferential PGRL1 paralogs provide distinct modes of photoprotection in C_4_ photosynthesis": Supplemental File 1.xlsx

### Sheet: Contents
Supplemental Data — PGRL1α/β isoform balance across C3 and C4 grasses
Statistical support for Figure 2 [log2(PGRL1α / PGRL1β) in mesophyll (M) and bundle sheath (BS) cells]
Statistical approach by data type: (1) datasets with biological replicates were tested with t-tests on per-replicate log2(α/β); (2) the maize proteome (Majeran et al. 2008) reports only replicate means ± CV, so it was tested with a summary-statistics t-test and is reported as a separate tier; (3) the sorghum RNA-seq (Döring et al. 2016) pooled all replicates into one library per cell type and the…
Sheet	Contents
1. Statistical Results	Replicate-based tests (t-tests) with BH-corrected q
1b. Maize proteome test	Summary-statistics test (mean±CV) — separate tier
2. Per-replicate log2 ratios	log2(α/β) for every replicate used
3. Raw source data	Per-replicate values pulled from each dataset, with gene IDs and citations
4. Not tested	Sorghum RNA-seq — pooled, cannot be tested
5. Statistical methods	Full description of all three approaches
6. Data sources	Complete reference list

### Sheet: 1. Statistical Results
Statistical results — replicate-based tests
Per-replicate log2(α/β). α-vs-β: one-sample t-test vs 0. M-vs-BS: paired t-test. q = Benjamini–Hochberg FDR across these 18 tests. Two-sided. (Maize proteome is on sheet 1b.)
Species	Assay	Comparison	Test	log2 ratio / Δ	n	p-value	q (BH-FDR)	Sig.
Z. mays	RNA	a-vs-b in M	one-sample t vs 0	1.673	3	0.0108	0.0177	*
Z. mays	RNA	a-vs-b in BS	one-sample t vs 0	-1.561	3	0.0258	0.0331	*
Z. mays	RNA	M vs BS shift	paired t	3.233	3	0.017	0.0235	*
Z. mays	Ribo	a-vs-b in M	one-sample t vs 0	3.593	3	0.0003	0.0014	**
Z. mays	Ribo	a-vs-b in BS	one-sample t vs 0	-3.631	3	0.0037	0.0074	**
Z. mays	Ribo	M vs BS shift	paired t	7.224	3	0.001	0.0027	**
S. viridis	RNA	a-vs-b in M	one-sample t vs 0	0.591	3	0.0004	0.0014	**
S. viridis	RNA	a-vs-b in BS	one-sample t vs 0	-1.629	3	0	0.0004	***
S. viridis	RNA	M vs BS shift	paired t	2.22	3	0	0.0004	***
O. sativa	RNA	a-vs-b in M	one-sample t vs 0	-1.771	5	0.0001	0.0004	***
O. sativa	RNA	a-vs-b in BS	one-sample t vs 0	-1.655	5	0.0005	0.0015	**
O. sativa	RNA	M vs BS shift	paired t	-0.116	5	0.6669	0.6669	ns
P. virgatum	RNA (n=2)	a-vs-b in M	one-sample t vs 0	-3.063	2	0.0027	0.006	**
P. virgatum	RNA (n=2)	a-vs-b in BS	one-sample t vs 0	-2.804	2	0.0105	0.0177	*
P. virgatum	RNA (n=2)	M vs BS shift	paired t	-0.258	2	0.1431	0.1515	ns
S. viridis	Protein CL (iBAQ)	a-vs-b in M	one-sample t vs 0	0.625	3	0.1251	0.1407	ns
S. viridis	Protein CL (iBAQ)	a-vs-b in BS	one-sample t vs 0	-0.588	3	0.1049	0.1258	ns
S. viridis	Protein CL (iBAQ)	M vs BS shift	paired t	1.214	3	0.0165	0.0235	*
Significance (on q):
*** q<0.001
** q<0.01
* q<0.05
ns not significant

### Sheet: 1b. Maize proteome test
Maize proteome — summary-statistics test (separate tier)
Majeran et al. 2008 report only replicate means and CV (n=3, 1D-BN spectral counts), not per-replicate values. These tests use a summary-statistics t-test: per-isoform SD reconstructed as CV×mean, log-normal approximation, α and β treated as unpaired (conservative). BH correction is within this 3-test family only. Not directly comparable to the replicate t-tests on sheet 1. Log2 values are from t…
Species	Assay	Comparison	Test	log2 ratio / Δ	n	p-value	q (BH, 3 tests)	Sig.
Z. mays	Protein (spec. count)	a-vs-b in M	summary-stats t (mean±CV)	0.888	3	0.0429	0.0429	*
Z. mays	Protein (spec. count)	a-vs-b in BS	summary-stats t (mean±CV)	-4.34	3	0.0003	0.0004	***
Z. mays	Protein (spec. count)	M vs BS shift	summary-stats t (mean±CV)	5.227	3	0.0001	0.0002	***
Source values (Majeran et al. 2008, 1D-BN spectral counts, n=3):
PGRL1α (TC312147): M mean 37 (CV 27.2%), BS mean 8 (CV 21.5%)
PGRL1β (TC305270): M mean 20 (CV 11.9%), BS mean 162 (CV 10.4%)

### Sheet: 2. Per-replicate log2 ratios
Per-replicate log2(α/β) values entered into the replicate-based tests
Species	Assay	Cell type	rep 1	rep 2	rep 3	rep 4	rep 5	Mean
Z. mays	RNA	M	1.66	1.376	1.982			1.673
Z. mays	RNA	BS	-1.404	-1.218	-2.06			-1.561
Z. mays	Ribo	M	3.516	3.537	3.725			3.593
Z. mays	Ribo	BS	-3.981	-3.221	-3.691			-3.631
S. viridis	RNA	M	0.572	0.589	0.612			0.591
S. viridis	RNA	BS	-1.651	-1.612	-1.626			-1.629
O. sativa	RNA	M	-1.515	-1.623	-1.712	-1.921	-2.083	-1.771
O. sativa	RNA	BS	-2.282	-1.554	-1.571	-1.517	-1.351	-1.655
P. virgatum	RNA (n=2)	M	-3.076	-3.05				-3.063
P. virgatum	RNA (n=2)	BS	-2.758	-2.851				-2.804
S. viridis	Protein CL (iBAQ)	M	0.64	1.042	0.194			0.625
S. viridis	Protein CL (iBAQ)	BS	-0.314	-0.457	-0.994			-0.588

### Sheet: 3. Raw source data
Raw per-replicate values pulled from the original datasets
Values reproduced from each source (see sheet 6 for citations). Feed the log2(α/β) ratios in sheets 1–2. Maize proteome shows means±CV (per-rep values not published).
Zea mays — Chotewutmontri & Barkan 2021 (Plant Physiol 187:59–72)
Isoform	Gene ID	Measure	M1	M2	M3	M4	M5	BS1	BS2	BS3	BS4	BS5
PGRL1α	Zm00001d019454	RNA-seq read count	9431	10909	14188			1332	858	579
PGRL1β	Zm00001d034900	RNA-seq read count	2988	4207	3594			3528	1998	2417
PGRL1α	Zm00001d019454	RNA-seq RPKM	688.87	684.87	865.95			104.23	120.98	80.82
PGRL1β	Zm00001d034900	RNA-seq RPKM	218.04	263.86	219.14			275.8	281.44	337.06
PGRL1α	Zm00001d019454	Ribo-seq read count	22197	16179	15166			484	736	567
PGRL1β	Zm00001d034900	Ribo-seq read count	1893	1360	1119			7455	6695	7145
PGRL1α	Zm00001d019454	Ribo-seq RPKM	1600.07	1506.02	1472.35			28.61	61.71	46.07
PGRL1β	Zm00001d034900	Ribo-seq RPKM	139.87	129.76	111.35			451.77	575.39	595.12
Setaria viridis — John et al. 2014 (Plant Physiol 165:62–75); reannotated in Denton et al. 2017 (J Exp Bot 68:147–160)
Isoform	Gene ID	Measure	M1	M2	M3	M4	M5	BS1	BS2	BS3	BS4	BS5
PGRL1α	SEVIR.2G115600	RNA-seq read count	33600	56263	35472			22780	23402	21067
PGRL1β	SEVIR.9G004600	RNA-seq read count	23768	39334	24405			75158	75158	68304
PGRL1α	SEVIR.2G115600	RNA-seq group TPM	1238.36					714.83
PGRL1β	SEVIR.9G004600	RNA-seq group TPM	822.38					2211.65
Oryza sativa — Hua et al. 2021 (Plant J; doi:10.1111/tpj.15292) [source reports TPM only, n=5]
Isoform	Gene ID	Measure	M1	M2	M3	M4	M5	BS1	BS2	BS3	BS4	BS5
PGRL1α	LOC_Os08g41460	RNA-seq TPM	137.14	145.87	157.63	152.28	117.05	62.51	85.5	77.94	32.6	64.39
PGRL1β	LOC_Os03g64020	RNA-seq TPM	391.97	449.13	516.4	576.66	495.97	303.94	251.1	231.64	93.31	164.21
Panicum virgatum — Rao et al. 2016 (J Exp Bot 67:1649–1662); reanalyzed in Denton et al. 2017 [n=2]
Isoform	Gene ID	Measure	M1	M2	M3	M4	M5	BS1	BS2	BS3	BS4	BS5
PGRL1α	PAVIR.BA02354	RNA-seq read count	539	481				1762	1470
PGRL1β	PAVIR.IA00078	RNA-seq read count	6803	5964				17844	15872
PGRL1α	PAVIR.BA02354	RNA-seq group TPM	94.87					115.96
PGRL1β	PAVIR.IA00078	RNA-seq group TPM	793.17					808.17
Setaria viridis protein — Nix et al. 2026 (in preparation) [iBAQ, control-light condition]
Isoform	Gene ID	Measure	M1	M2	M3	M4	M5	BS1	BS2	BS3	BS4	BS5
PGRL1α	SEVIR_2G115600v2	iBAQ intensity	37166567	58914000	30726667			60068175	56052667	29336960
PGRL1β	SEVIR_9G004600v2	iBAQ intensity	23850875	28611333	26854750			74646000	76936333	58428500
Zea mays protein — Majeran et al. 2008 (Mol Cell Proteomics 7:1609–1638) [1D-BN spectral counts; mean (CV%), n=3 — per-rep not published]
Isoform	Gene ID	Measure	M1	M2	M3	M4	M5	BS1	BS2	BS3	BS4	BS5
PGRL1α	TC312147	spectral count mean (CV%)	37 (27.2%)					8 (21.5%)
PGRL1β	TC305270	spectral count mean (CV%)	20 (11.9%)					162 (10.4%)

### Sheet: 4. Not tested
Dataset not statistically tested (data structure precludes a test)
Species	Assay	log2(α/β) M	log2(α/β) BS	Gene IDs (α; β)	Source	Reason not tested
Sorghum bicolor	RNA-seq	3.39	-6.3	Sobic.002G112400; Sobic.001G005200	Döring et al. 2016 (J Exp Bot 67:3053–3064)	Five M and five BS preparations were pooled into a single cDNA library per cell type (one lane each) — n=1, no biological variance. A count-sampling test (e.g. Fisher/DEGseq) would reflect read depth only, not biological reproducibility.

### Sheet: 5. Statistical methods
Statistical methods
Three approaches were used, matched to how each dataset was published.
1. Replicate-based tests (RNA-seq, Ribo-seq, and setaria protein). For each biological replicate the log2 ratio of
PGRL1α to PGRL1β abundance was computed within each sample. RNA-seq/Ribo-seq used length-normalized expression
(RPKM for maize [Chotewutmontri & Barkan 2021]; per-replicate TPM for rice [Hua et al. 2021]; for setaria [John et al.
2014 via Denton et al. 2017] and panicum [Rao et al. 2016 via Denton et al. 2017], per-replicate TPM was reconstructed
from raw counts scaled to group TPM — equivalent to a constant length offset and reproducing the Fig 2 ratios). Setaria
protein used per-replicate iBAQ (Nix et al. 2026, control light); iBAQ approximates molar abundance, no length
correction. α-vs-β within a cell type: one-sample t-test of per-replicate log2(α/β) vs 0. M-vs-BS shift: paired t-test.
Benjamini–Hochberg FDR across all 18 replicate-based tests (sheet 1).
2. Summary-statistics test (maize protein; sheet 1b). Majeran et al. 2008 report only replicate means ± CV (n=3, 1D-BN
spectral counts). Per-isoform SD was reconstructed as CV×mean; values were log2-transformed (log-normal approximation);
α and β were treated as unpaired (conservative). Welch-type t-tests were applied, with BH correction within this 3-test
family only. Reported separately because it is not directly comparable to the replicate-based tests. Log2 values derive
from the spectral-count data; Fig 2 displays the cross-MS-method average (0.85 M / −3.78 BS).
3. Not tested (sorghum RNA-seq; sheet 4). Döring et al. 2016 pooled five M and five BS preparations into one cDNA
library per cell type, so there are no biological replicates and biological significance cannot be assessed. Reported
descriptively only.
Software: Python/scipy.stats; all tests two-sided. Significance on q: *** q<0.001, ** q<0.01, * q<0.05.
Caveats. Replicate tests are n=3 (2 d.f.) except rice (n=5) and panicum (n=2, 1 d.f.; indicative only). The maize-protein
summary-statistics test rests on real biological replicates but is approximated from published summaries.

### Sheet: 6. Data sources
Data sources and references
#	Reference	Used for
1	Chotewutmontri P, Barkan A (2021). Ribosome profiling elucidates differential gene expression in bundle sheath and mesophyll cells in maize. Plant Physiology 187(1):59–72.	Zea mays RNA-seq & Ribo-seq
2	John CR, Smith-Unna RD, Woodfield H, Covshoff S, Hibberd JM (2014). Evolutionary convergence of cell-specific gene expression in independent lineages of C4 grasses. Plant Physiology 165(1):62–75.	Setaria viridis RNA-seq
3	Denton AK, Maß J, Külahoglu C, Lercher MJ, Bräutigam A, Weber APM (2017). Freeze-quenched maize mesophyll and bundle sheath separation uncovers bias in previous tissue-specific RNA-Seq data. Journal of Experimental Botany 68(2):147–160.	Reannotation of Setaria and Panicum data
4	Hua L, Stevenson SR, Reyna-Llorens I, Xiong H, Kopriva S, Hibberd JM (2021). The bundle sheath of rice is conditioned to play an active role in water transport as well as sulfur assimilation and jasmonic acid synthesis. The Plant Journal. doi:10.1111/tpj.15292.	Oryza sativa RNA-seq
5	Rao X, Lu N, Li G, Nakashima J, Tang Y, Dixon RA (2016). Comparative cell-specific transcriptomics reveals differentiation of C4 photosynthesis pathways in switchgrass and other C4 lineages. Journal of Experimental Botany 67(6):1649–1662.	Panicum virgatum RNA-seq
6	Döring F, Streubel M, Bräutigam A, Gowik U (2016). Most photorespiratory genes are preferentially expressed in the bundle sheath cells of the C4 grass Sorghum bicolor. Journal of Experimental Botany 67(10):3053–3064.	Sorghum bicolor RNA-seq (not tested)
7	Majeran W, Zybailov B, Ytterberg AJ, Dunsmore J, Sun Q, van Wijk KJ (2008). Consequences of C4 differentiation for chloroplast membrane proteomes in maize mesophyll and bundle sheath cells. Molecular & Cellular Proteomics 7(9):1609–1638.	Zea mays protein (summary-statistics test)
8	Nix et al. (2026), in preparation.	Setaria viridis protein (iBAQ)
